# Increased *APOEε4* expression is associated with reactive A1 astrocytes and the difference in Alzheimer Disease risk from diverse ancestral backgrounds

**DOI:** 10.1101/2020.03.09.983817

**Authors:** A. J. Griswold, K. Celis, P. Bussies, F. Rajabli, P. Whitehead, K. Hamilton-Nelson, G. W. Beecham, D. M. Dykxhoorn, K. Nuytemans, L. Wang, O. K. Gardner, D. Dorfsman, E.H. Bigio, M. Mesulam, S. Weintraub, C. Geula, M. Gearing, E. Martinez-McGrath, C.L. Dalgard, W. K. Scott, J. L. Haines, M.A. Pericak-Vance, J. I. Young, J. M. Vance

## Abstract

*APOEε4* African local genomic ancestry (LA) confers less risk for Alzheimer disease (AD) relative to European LA (LA) carriers. Single nucleus RNA sequencing from AD-*APOEε4/4* frontal cortex found European LA carriers have a 1.45-fold greater *APOEε4* expression (p< 1.8 E10^−313^) and are associated with a unique A1 reactive astrocyte cluster. This suggests a potential mechanism for the increased risk for AD seen in European LA carriers of *APOEε4*.
