## Supplementary File 3 for "Increased *APOEε4* expression is associated with reactive A1 astrocytes and the difference in Alzheimer Disease risk from diverse ancestral backgrounds"

### Sheet: Astrocytes
KEGG pathway							Gene Onthology Pathway
Index	Name	P-value	Adjusted p-value	Odds Ratio	Combined score		Index	Name	P-value	Adjusted p-value	Odds Ratio	Combined score
1	Mineral absorption	1.645e-08	5.066e-06	11.17	200.25		1	response to unfolded protein (GO:0006986)	3.817e-13	1.948e-09	16.84	481.38
2	cAMP signaling pathway	5.458e-06	0.0008405	4.03	48.86		2	regulation of cellular response to heat (GO:1900034)	9.019e-11	2.301e-07	10.1	233.55
3	Protein processing in endoplasmic reticulum	3.614e-05	0.00159	4.14	42.38		3	regulation of cellular response to stress (GO:0080135)	4.568e-10	7.77e-07	8.14	175.07
4	Adrenergic signaling in cardiomyocytes	5.184e-05	0.001597	4.32	42.65		4	chaperone-mediated protein complex assembly (GO:0051131)	8.077e-09	8.243e-06	23.46	437.2
5	Gastric acid secretion	5.038e-05	0.001724	6.08	60.15		5	chaperone mediated protein folding requiring cofactor (GO:0051085)	6.928e-09	8.838e-06	18.23	342.57
6	PPAR signaling pathway	4.57e-05	0.001759	6.16	61.56		6	'de novo' posttranslational protein folding (GO:0051084)	4.609e-08	3.36e-05	14.7	248.4
7	Fluid shear stress and atherosclerosis	3.514e-05	0.001804	4.51	46.25		7	negative regulation of apoptotic process (GO:0043066)	4.129e-08	3.511e-05	3.28	55.82
8	Ferroptosis	6.493e-05	0.001818	8.55	82.41		8	cellular response to unfolded protein (GO:0034620)	6.567e-08	3.723e-05	18.13	299.85
9	Estrogen signaling pathway	3.072e-05	0.001892	4.58	47.54		9	substantia nigra development (GO:0021762)	5.882e-08	3.752e-05	11.66	194.04
10	Salivary secretion	2.885e-05	0.002222	5.7	59.56		10	cellular transition metal ion homeostasis (GO:0046916)	9.299e-08	4.745e-05	7.27	117.77
11	Hippo signaling pathway	2.666e-05	0.002737	4.27	45.01		11	negative regulation of protein phosphorylation (GO:0001933)	1.151e-07	5.337e-05	5.09	81.38
12	Morphine addiction	0.0001991	0.00438	5.01	42.69		12	cellular response to metal ion (GO:0071248)	2.08e-07	8.844e-05	6.77	104.16
13	Dilated cardiomyopathy (DCM)	0.0001991	0.004717	5.01	42.69		13	negative regulation of programmed cell death (GO:0043069)	2.829e-07	0.000111	3.34	50.42
14	Amphetamine addiction	0.0001868	0.004795	5.87	50.36		14	cellular response to topologically incorrect protein (GO:0035967)	4.164e-07	0.0001518	14.25	209.28
15	Rap1 signaling pathway	0.0002973	0.006104	3.32	26.96		15	protein stabilization (GO:0050821)	5.386e-07	0.0001832	5.21	75.26
16	Aldosterone synthesis and secretion	0.0003316	0.006383	4.65	37.27		16	cellular response to cytokine stimulus (GO:0071345)	5.889e-07	0.0001878	3.12	44.71
17	Oxytocin signaling pathway	0.0003808	0.006899	3.72	29.32		17	cellular response to cadmium ion (GO:0071276)	6.946e-07	0.0002085	13.3	188.53
18	Regulation of actin cytoskeleton	0.0004198	0.007184	3.2	24.84		18	negative regulation of cellular amide metabolic process (GO:0034249)	8.331e-07	0.0002362	7.5	104.95
19	Hypertrophic cardiomyopathy (HCM)	0.000738	0.01136	4.69	33.84		19	positive regulation of protein localization to membrane (GO:1905477)	9.695e-07	0.0002604	6.53	90.4
20	Focal adhesion	0.0008136	0.01139	3.15	22.41		20	response to cadmium ion (GO:0046686)	1.114e-06	0.0002708	12.46	170.85
21	Insulin secretion	0.0007915	0.01161	4.64	33.12		21	cellular response to copper ion (GO:0071280)	1.216e-06	0.000282	16.28	221.73
22	cGMP-PKG signaling pathway	0.0007219	0.0117	3.43	24.83		22	zinc ion homeostasis (GO:0055069)	1.114e-06	0.0002843	12.46	170.85
23	Proteoglycans in cancer	0.0008831	0.01183	3.12	21.93		23	regulation of protein modification by small protein conjugation or removal (GO:1903320)	2.844e-06	0.000631	20.35	259.88
24	GnRH signaling pathway	0.001257	0.01614	4.29	28.64		24	regulation of apoptotic process (GO:0042981)	3.014e-06	0.0006408	2.37	30.18
25	Renin secretion	0.001324	0.01632	4.95	32.83		25	regulation of peptidyl-threonine phosphorylation (GO:0010799)	3.817e-06	0.0007791	10.5	130.95
26	Arrhythmogenic right ventricular cardiomyopathy (ARVC)	0.001652	0.01885	4.75	30.42		26	negative regulation of peptidyl-threonine phosphorylation (GO:0010801)	4.205e-06	0.0008252	18.99	235.12
27	Circadian entrainment	0.001607	0.01903	4.11	26.45		27	response to copper ion (GO:0046688)	4.79e-06	0.0009054	13.15	161.06
28	Calcium signaling pathway	0.001849	0.02034	3.03	19.07		28	regulation of neuron death (GO:1901214)	5.151e-06	0.0009387	7.02	85.54
29	Antigen processing and presentation	0.002331	0.02393	4.44	26.91		29	neuron projection morphogenesis (GO:0048812)	6.789e-06	0.001195	4.52	53.75
30	Glucagon signaling pathway	0.002267	0.02408	3.87	23.58		30	transmembrane receptor protein tyrosine kinase signaling pathway (GO:0007169)	7.998e-06	0.001317	3.01	35.37
31	Synaptic vesicle cycle	0.002489	0.02472	4.38	26.28		31	regulation of cell death (GO:0010941)	7.925e-06	0.001348	5.87	69
32	Pathways in cancer	0.002749	0.0249	2.04	12.04		32	establishment or maintenance of apical/basal cell polarity (GO:0035088)	1.149e-05	0.001832	15.83	180.03
33	Pathogenic Escherichia coli infection	0.002743	0.0256	5.18	30.55		33	cellular response to zinc ion (GO:0071294)	1.537e-05	0.002376	14.99	166.19
34	Insulin signaling pathway	0.002927	0.02575	3.33	19.41		34	negative regulation of transcription from RNA polymerase II promoter in response to stress (GO:0097201)	1.801e-05	0.002553	22.79	248.99
35	Legionellosis	0.002743	0.0264	5.18	30.55		35	cellular zinc ion homeostasis (GO:0006882)	1.725e-05	0.002589	10.68	117.17
36	Gap junction	0.00454	0.03884	3.89	20.96		36	negative regulation of inclusion body assembly (GO:0090084)	1.801e-05	0.002626	22.79	248.99
37	Protein digestion and absorption	0.005066	0.04217	3.8	20.08		37	cellular response to heat (GO:0034605)	1.916e-05	0.002642	8.31	90.27
							38	purine ribonucleoside triphosphate metabolic process (GO:0009205)	2.078e-05	0.002719	10.36	111.7
							39	response to zinc ion (GO:0010043)	2.078e-05	0.00279	10.36	111.7
							40	negative regulation of cellular protein metabolic process (GO:0032269)	2.885e-05	0.003681	5.7	59.56
							41	negative regulation of kinase activity (GO:0033673)	3.442e-05	0.004182	5.57	57.28
							42	vascular endothelial growth factor receptor signaling pathway (GO:0048010)	3.376e-05	0.004202	6.42	66.1
							43	MAPK cascade (GO:0000165)	3.69e-05	0.004379	3.27	33.35
							44	regulation of release of sequestered calcium ion into cytosol by sarcoplasmic reticulum (GO:0010880)	4.197e-05	0.004656	12.39	124.84
							45	response to metal ion (GO:0010038)	4.138e-05	0.004692	6.24	63.02
							46	regulation of inclusion body assembly (GO:0090083)	4.129e-05	0.004789	18.99	191.73
							47	regulation of synaptic vesicle transport (GO:1902803)	5.882e-05	0.006387	17.53	170.78
							48	cellular response to transforming growth factor beta stimulus (GO:0071560)	7.207e-05	0.007662	5.08	48.43
							49	regulation of protein ubiquitination (GO:0031396)	7.784e-05	0.008106	5.03	47.57
							50	ERBB signaling pathway (GO:0038127)	8.768e-05	0.008949	5.63	52.57
							51	regulation of supramolecular fiber organization (GO:1902903)	9.506e-05	0.009328	10.55	97.72
							52	regulation of mRNA stability (GO:0043488)	9.448e-05	0.009453	4.42	40.93
							53	modulation of chemical synaptic transmission (GO:0050804)	0.0001043	0.01004	5.49	50.35
							54	positive regulation of phosphoprotein phosphatase activity (GO:0032516)	0.0001092	0.01032	15.19	138.61
							55	positive regulation of macromolecule metabolic process (GO:0010604)	0.0001221	0.01133	3.09	27.8
							56	regulation of focal adhesion assembly (GO:0051893)	0.000128	0.01166	7.6	68.1
							57	negative regulation of neuron differentiation (GO:0045665)	0.0001403	0.01256	6.14	54.44
							58	cAMP catabolic process (GO:0006198)	0.000178	0.01489	24.42	210.84
							59	purine ribonucleotide metabolic process (GO:0009150)	0.0001701	0.01497	5.95	51.67
							60	positive regulation of synaptic transmission (GO:0050806)	0.0001868	0.01513	5.87	50.36
							61	positive regulation of tumor necrosis factor-mediated signaling pathway (GO:1903265)	0.000178	0.01514	24.42	210.84
							62	positive regulation of calcium ion transmembrane transporter activity (GO:1901021)	0.0001852	0.01524	13.41	115.22
							63	regulation of cyclic nucleotide metabolic process (GO:0030799)	0.000178	0.0154	24.42	210.84
							64	neuron projection development (GO:0031175)	0.0001935	0.01543	3.73	31.9
							65	positive regulation of MAPK cascade (GO:0043410)	0.0002015	0.01558	2.95	25.08
							66	cell-matrix adhesion (GO:0007160)	0.0001991	0.01563	5.01	42.69
							67	regulation of protein autophosphorylation (GO:0031952)	0.0002207	0.01681	8.9	74.95
							68	negative regulation of calcium-mediated signaling (GO:0050849)	0.0002349	0.01737	12.66	105.81
							69	regulation of release of sequestered calcium ion into cytosol (GO:0051279)	0.000232	0.01741	6.84	57.22
							70	positive regulation of ERK1 and ERK2 cascade (GO:0070374)	0.0002484	0.01811	3.38	28.1
							71	cyclic-nucleotide-mediated signaling (GO:0019935)	0.0002563	0.01842	8.63	71.39
							72	regulation of protein kinase activity (GO:0045859)	0.0002919	0.0191	3.85	31.34
							73	regulation of neuron projection development (GO:0010975)	0.0002698	0.01912	4.27	35.12
							74	regulation of amyloid fibril formation (GO:1905906)	0.0002811	0.01913	21.37	174.72
							75	negative regulation of neuron projection development (GO:0010977)	0.0002886	0.01913	6.57	53.59
							76	platelet aggregation (GO:0070527)	0.0002963	0.01914	8.38	68.08
							77	negative regulation of growth (GO:0045926)	0.0002871	0.01928	4.24	34.57
							78	positive regulation of ryanodine-sensitive calcium-release channel activity (GO:0060316)	0.0002811	0.01938	21.37	174.72
							79	regulation of chaperone-mediated autophagy (GO:1904714)	0.0002811	0.01965	21.37	174.72
							80	regulation of DNA binding (GO:0051101)	0.0003207	0.02046	6.45	51.9
							81	neutrophil degranulation (GO:0043312)	0.0003443	0.02117	2.37	18.93
							82	regulation of axon extension (GO:0030516)	0.0003407	0.0212	8.14	64.99
							83	negative regulation of cellular metabolic process (GO:0031324)	0.0003407	0.02146	8.14	64.99
							84	negative regulation of supramolecular fiber organization (GO:1902904)	0.0003932	0.0228	6.22	48.74
							85	cyclic nucleotide catabolic process (GO:0009214)	0.0004162	0.02284	18.99	147.85
							86	positive regulation of protein phosphorylation (GO:0001934)	0.0003983	0.02284	2.48	19.44
							87	transforming growth factor beta receptor signaling pathway (GO:0007179)	0.0004051	0.02297	5.18	40.46
							88	negative regulation of cellular component organization (GO:0051129)	0.0003932	0.02307	6.22	48.74
							89	neutrophil mediated immunity (GO:0002446)	0.0004249	0.02307	2.34	18.13
							90	negative regulation of amyloid-beta formation (GO:1902430)	0.0004162	0.02308	18.99	147.85
							91	cellular divalent inorganic cation homeostasis (GO:0072503)	0.0004349	0.02312	4.47	34.59
							92	regulation of cardiac muscle contraction (GO:0055117)	0.00039	0.02314	7.91	62.12
							93	positive regulation of signaling (GO:0023056)	0.0004445	0.02315	7.7	59.43
							94	positive regulation of leukocyte cell-cell adhesion (GO:1903039)	0.0004406	0.02318	10.85	83.87
							95	neutrophil activation involved in immune response (GO:0002283)	0.0003828	0.02325	2.35	18.53
							96	regulation of axonogenesis (GO:0050770)	0.000434	0.02331	6.11	47.27
							97	regulation of cell communication by electrical coupling involved in cardiac conduction (GO:1901844)	0.0004162	0.02334	18.99	147.85
							98	positive regulation of ATPase activity (GO:0032781)	0.00039	0.02341	7.91	62.12
							99	regulation of ERK1 and ERK2 cascade (GO:0070372)	0.0004661	0.02403	2.99	22.91
							100	nervous system development (GO:0007399)	0.0004817	0.02458	2.37	18.13

### Sheet: Microglia
KEGG pathway							Gene Onthology Pathway
Index	Name	P-value	Adjusted p-value	Odds Ratio	Combined score		Index	Name	P-value	Adjusted p-value	Odds Ratio	Combined score
1	Long-term potentiation	1.314e-05	0.004046	8.93	100.37		1	neuron projection development (GO:0031175)	7.026e-07	0.001793	6.11	86.5
2	Gastric acid secretion	2.77e-05	0.004266	7.98	83.71		2	negative regulation of protein phosphorylation (GO:0001933)	1.378e-06	0.002344	5.73	77.32
3	Glutamatergic synapse	5.908e-05	0.006066	6	58.4		3	cellular response to organic cyclic compound (GO:0071407)	5.999e-07	0.003061	6.91	99.04
4	Protein processing in endoplasmic reticulum	0.0001452	0.01118	4.66	41.2		4	regulation of synaptic transmission, glutamatergic (GO:0051966)	1.524e-05	0.009719	11.15	123.65
5	Mineral absorption	0.0003183	0.01961	8.38	67.48		5	endocytosis (GO:0006897)	1.492e-05	0.01088	4.21	46.77
6	Salivary secretion	0.0006605	0.0226	5.7	41.72		6	cellular response to organonitrogen compound (GO:0071417)	1.983e-05	0.01124	6.98	75.55
7	Platelet activation	0.0006479	0.02494	4.82	35.42		7	regulation of supramolecular fiber organization (GO:1902903)	1.374e-05	0.01169	15.83	177.19
8	Estrogen signaling pathway	0.001165	0.02563	4.37	29.5		8	regulation of neuron projection development (GO:0010975)	1.194e-05	0.01219	6.41	72.66
9	Gap junction	0.0005861	0.02579	5.83	43.37		9	plasma membrane bounded cell projection organization (GO:0120036)	1.116e-05	0.01424	6.46	73.71
10	Aldosterone synthesis and secretion	0.001034	0.02653	5.23	35.97		10	negative regulation of cellular amide metabolic process (GO:0034249)	3.021e-05	0.01542	7.87	81.93
11	Insulin secretion	0.0005184	0.02661	5.96	45.11		11	positive regulation of cellular component organization (GO:0051130)	3.753e-05	0.01741	6.39	65.12
12	Inflammatory mediator regulation of TRP channels	0.001148	0.0272	5.13	34.72		12	neuron development (GO:0048666)	5.379e-05	0.02287	5.31	52.15
13	Circadian entrainment	0.0009797	0.02743	5.29	36.63		13	regulation of metal ion transport (GO:0010959)	7.695e-05	0.0302	11.25	106.53
14	cAMP signaling pathway	0.0009082	0.02797	3.63	25.41		14	negative regulation of cellular protein metabolic process (GO:0032269)	8.989e-05	0.03058	6.65	61.94
15	Adrenergic signaling in cardiomyocytes	0.001617	0.03112	4.13	26.52		15	negative regulation of MAP kinase activity (GO:0043407)	8.556e-05	0.03119	8.27	77.47
16	Thyroid hormone synthesis	0.001756	0.03182	5.78	36.64		16	positive regulation of endocytosis (GO:0045807)	0.0001117	0.03561	7.89	71.8
17	Bile secretion	0.001554	0.03192	5.94	38.38		17	negative regulation of amyloid-beta formation (GO:1902430)	0.0001261	0.03574	28.49	255.8
							18	protein localization to membrane (GO:0072657)	0.0001205	0.03617	4.78	43.11
							19	membrane assembly (GO:0071709)	0.0001358	0.03647	14.86	132.36
							20	regulation of interferon-gamma production (GO:0032649)	0.0001573	0.03648	9.71	85.06
							21	regulation of neuronal synaptic plasticity (GO:0048168)	0.0001904	0.03738	13.68	117.14
							22	cellular response to metal ion (GO:0071248)	0.0001856	0.03789	5.92	50.89
							23	regulation of platelet-derived growth factor receptor signaling pathway (GO:0010640)	0.0001786	0.03797	25.64	221.3
							24	substantia nigra development (GO:0021762)	0.0001573	0.03821	9.71	85.06
							25	regulation of B cell apoptotic process (GO:0002902)	0.0001786	0.03962	25.64	221.3
							26	response to unfolded protein (GO:0006986)	0.0001573	0.04012	9.71	85.06
							27	regulation of neuron death (GO:1901214)	0.0002129	0.04024	7.02	59.39
							28	negative regulation of amyloid precursor protein catabolic process (GO:1902992)	0.0002434	0.04436	23.31	193.96
							29	negative regulation of phosphorylation (GO:0042326)	0.0002656	0.04518	6.75	55.56
							30	positive regulation of synapse assembly (GO:0051965)	0.0002594	0.04564	12.66	104.55

### Sheet: Neurons Inhibitory
KEGG Pathway							Gene Onthology Pathway
Index	Name	P-value	Adjusted p-value	Odds Ratio	Combined score		Index	Name	P-value	Adjusted p-value	Odds Ratio	Combined score
1	Glutamatergic synapse	6.416e-07	0.0001976	6.84	97.58		1	neuron cell-cell adhesion (GO:0007158)	9.703e-07	0.002476	25.33	350.7
2	Salivary secretion	5.049e-06	0.0007775	7.09	86.5		2	regulation of synaptic transmission, glutamatergic (GO:0051966)	3.439e-06	0.002925	10.79	135.77
3	Calcium signaling pathway	0.0003492	0.03585	3.77	30.03		3	nervous system development (GO:0007399)	5.948e-07	0.003035	3.42	49.05
							4	substantia nigra development (GO:0021762)	2.522e-06	0.003218	11.28	145.44
							5	positive regulation of cell projection organization (GO:0031346)	3.16e-06	0.003225	8.87	112.28
							6	postsynaptic membrane organization (GO:0001941)	2.069e-06	0.003519	22.16	290.08
							7	positive regulation of neuron projection development (GO:0010976)	1.02e-05	0.007434	6.51	74.86
							8	synapse assembly (GO:0007416)	3.215e-05	0.02051	7.76	80.25
							9	positive regulation of neuron differentiation (GO:0045666)	7.99e-05	0.0453	5.73	54.07

### Sheet: Neurons Excitatory
KEGG Pathways							Gene Ontology Pathways
Index	Name	P-value	Adjusted p-value	Odds Ratio	Combined score		Index	Name	P-value	Adjusted p-value	Odds Ratio	Combined score
1	Circadian entrainment	6.818e-10	2.1e-07	5.05	106.51		1	axon guidance (GO:0007411)	8.766e-10	1.491e-06	3.96	82.55
2	Oxytocin signaling pathway	1.766e-09	2.72e-07	3.96	79.83		2	modulation of chemical synaptic transmission (GO:0050804)	1.628e-09	1.661e-06	5.34	107.98
3	Axon guidance	1.594e-08	1.228e-06	3.48	62.43		3	neuron projection development (GO:0031175)	6.673e-10	1.703e-06	3.89	82.08
4	Glutamatergic synapse	1.473e-08	1.512e-06	4.29	77.43		4	regulation of neuron projection development (GO:0010975)	1.359e-09	1.733e-06	4.47	91.22
5	Neurotrophin signaling pathway	3.234e-08	1.992e-06	4.11	70.95		5	axonogenesis (GO:0007409)	5.716e-10	2.917e-06	3.43	73.09
6	Morphine addiction	5.002e-08	2.568e-06	4.61	77.51		6	neuron projection morphogenesis (GO:0048812)	8.045e-09	6.843e-06	3.7	68.88
7	Gastric acid secretion	9.105e-08	4.006e-06	4.97	80.62		7	neuron development (GO:0048666)	1.267e-08	9.239e-06	3.86	70.16
8	Insulin secretion	1.185e-07	4.057e-06	4.61	73.49		8	regulation of neuron death (GO:1901214)	6.084e-08	3.449e-05	5.11	84.89
9	Long-term potentiation	1.165e-07	4.485e-06	5.22	83.32		9	homophilic cell adhesion via plasma membrane adhesion molecules (GO:0007156)	7.569e-08	3.862e-05	5.38	88.2
10	MAPK signaling pathway	1.703e-07	4.768e-06	2.69	41.87		10	positive regulation of cell projection organization (GO:0031346)	6.06e-08	3.866e-05	5.46	90.79
11	Aldosterone synthesis and secretion	1.642e-07	5.058e-06	4.28	66.88		11	positive regulation of neuron projection development (GO:0010976)	1.642e-07	6.984e-05	4.28	66.88
12	ErbB signaling pathway	5.608e-07	1.439e-05	4.39	63.16		12	plasma membrane bounded cell projection organization (GO:0120036)	1.581e-07	7.335e-05	3.92	61.35
13	Dopaminergic synapse	7.826e-07	1.854e-05	3.56	50.04		13	nervous system development (GO:0007399)	1.897e-07	7.447e-05	2.3	35.6
14	Cholinergic synapse	1.288e-06	2.644e-05	3.75	50.81		14	regulation of axonogenesis (GO:0050770)	5.192e-07	0.0001892	5.41	78.31
15	Salivary secretion	1.252e-06	2.754e-05	4.14	56.32		15	positive regulation of neuron differentiation (GO:0045666)	9.743e-07	0.0003314	4	55.4
16	cAMP signaling pathway	1.478e-06	2.845e-05	2.86	38.38		16	cellular response to nerve growth factor stimulus (GO:1990090)	2.076e-06	0.0006623	8.48	110.91
17	GnRH signaling pathway	1.969e-06	3.568e-05	4.01	52.69		17	axon development (GO:0061564)	2.634e-06	0.0007907	3.93	50.44
18	Retrograde endocannabinoid signaling	5.432e-06	8.366e-05	3.15	38.19		18	cell-cell adhesion via plasma-membrane adhesion molecules (GO:0098742)	3.182e-06	0.0008119	3.26	41.27
19	GABAergic synapse	5.334e-06	8.647e-05	3.93	47.7		19	regulation of signal transduction (GO:0009966)	3.053e-06	0.0008199	2.69	34.16
20	Inflammatory mediator regulation of TRP channels	5.259e-06	8.998e-05	3.73	45.34		20	chemical synaptic transmission (GO:0007268)	2.963e-06	0.0008401	2.49	31.72
21	Serotonergic synapse	6.363e-06	9.333e-05	3.51	41.96		21	regulation of synaptic vesicle exocytosis (GO:2000300)	3.479e-06	0.0008454	9.6	120.64
22	Long-term depression	7.53e-06	0.0001054	4.66	55		22	regulation of amyloid-beta formation (GO:1902003)	5.482e-06	0.001272	9.07	109.81
23	Ras signaling pathway	7.879e-06	0.0001055	2.61	30.7		23	regulation of cellular response to heat (GO:1900034)	5.965e-06	0.001323	4.13	49.69
24	Adrenergic signaling in cardiomyocytes	1.452e-05	0.0001863	3.05	34.03		24	regulation of chaperone-mediated autophagy (GO:1904714)	7.219e-06	0.001474	14.57	172.48
25	Glioma	1.638e-05	0.0002018	4.04	44.52		25	positive regulation of kinase activity (GO:0033674)	7.184e-06	0.001528	3.48	41.17
26	Pancreatic secretion	1.784e-05	0.0002113	3.57	39.01		26	regulation of cellular response to stress (GO:0080135)	1.002e-05	0.001966	3.55	40.89
27	Aldosterone-regulated sodium reabsorption	1.986e-05	0.0002185	5.67	61.39		27	MAPK cascade (GO:0000165)	1.056e-05	0.001996	2.42	27.76
28	Calcium signaling pathway	1.967e-05	0.0002244	2.73	29.56		28	regulation of axon extension (GO:0030516)	1.218e-05	0.002219	5.99	67.83
29	Gap junction	2.156e-05	0.000229	3.71	39.84		29	substantia nigra development (GO:0021762)	1.317e-05	0.002318	5.3	59.53
30	Endocrine and other factor-regulated calcium reabsorption	2.972e-05	0.0003052	4.86	50.62		30	cell morphogenesis involved in neuron differentiation (GO:0048667)	1.784e-05	0.003034	3.57	39.01
31	Proteoglycans in cancer	5.519e-05	0.0005483	2.55	25.02		31	positive regulation of neuron death (GO:1901216)	3.132e-05	0.005156	5.38	55.79
32	Bacterial invasion of epithelial cells	6.808e-05	0.0006553	3.78	36.27		32	cell-cell adhesion mediated by cadherin (GO:0044331)	3.498e-05	0.005579	7.09	72.79
33	Glycosaminoglycan biosynthesis	7.298e-05	0.0006812	4.4	41.89		33	ERBB2 signaling pathway (GO:0038128)	3.889e-05	0.006014	5.24	53.26
34	Phosphatidylinositol signaling system	8.238e-05	0.0007249	3.3	31		34	anterograde trans-synaptic signaling (GO:0098916)	4.351e-05	0.00653	2.42	24.28
35	Estrogen signaling pathway	8.106e-05	0.0007343	2.89	27.25		35	regulation of dendritic spine development (GO:0060998)	4.663e-05	0.006798	5.83	58.12
36	HIF-1 signaling pathway	9.207e-05	0.0007877	3.26	30.33		36	transmembrane receptor protein tyrosine kinase signaling pathway (GO:0007169)	4.802e-05	0.006806	2.06	20.44
37	cGMP-PKG signaling pathway	9.589e-05	0.0007982	2.67	24.69		37	negative regulation of amyloid precursor protein catabolic process (GO:1902992)	5.345e-05	0.007372	10.6	104.22
38	Synaptic vesicle cycle	0.0001152	0.0009335	3.59	32.52		38	negative regulation of neuron projection development (GO:0010977)	6.155e-05	0.008266	4.48	43.46
39	Amphetamine addiction	0.0001389	0.001097	3.77	33.49		39	regulation of neuronal synaptic plasticity (GO:0048168)	6.363e-05	0.008326	6.53	63.06
40	VEGF signaling pathway	0.0001864	0.001435	3.95	33.93		40	regulation of autophagy (GO:0010506)	6.897e-05	0.008799	2.51	24.09
41	Mineral absorption	0.0002836	0.00208	4.11	33.6		41	glucose catabolic process to pyruvate (GO:0061718)	8.387e-05	0.009953	6.28	58.91
42	Platelet activation	0.0002772	0.002082	2.82	23.1		42	canonical glycolysis (GO:0061621)	8.387e-05	0.01019	6.28	58.91
43	Oocyte meiosis	0.0003027	0.002168	2.8	22.66		43	regulation of long-term neuronal synaptic plasticity (GO:0048169)	8.84e-05	0.01025	9.71	90.65
44	Thyroid hormone signaling pathway	0.0004483	0.003138	2.81	21.69		44	glycolytic process through glucose-6-phosphate (GO:0061620)	8.387e-05	0.01044	6.28	58.91
45	Pathogenic Escherichia coli infection	0.0005087	0.003482	3.81	28.93		45	cytoskeleton-dependent intracellular transport (GO:0030705)	0.0001091	0.01237	6.04	55.14
46	Vascular smooth muscle contraction	0.0005453	0.003651	2.65	19.9		46	regulation of synapse assembly (GO:0051963)	0.0001152	0.01251	5.18	46.98
47	Rap1 signaling pathway	0.0005806	0.003804	2.26	16.86		47	regulation of kinase activity (GO:0043549)	0.0001145	0.0127	3.2	29.04
48	Prion diseases	0.0006123	0.003849	4.66	34.49		48	positive regulation of signaling (GO:0023056)	0.0001415	0.01389	5.04	44.67
49	Parathyroid hormone synthesis, secretion and action	0.0006071	0.003896	2.86	21.17		49	muscle cell differentiation (GO:0042692)	0.0001415	0.01416	5.04	44.67
50	Renin secretion	0.0006859	0.004225	3.38	24.61		50	cellular potassium ion homeostasis (GO:0030007)	0.0001386	0.01443	8.97	79.65
51	Focal adhesion	0.0009636	0.00582	2.23	15.46		51	heparan sulfate proteoglycan metabolic process (GO:0030201)	0.0001415	0.01444	6.99	61.98
52	Vibrio cholerae infection	0.001203	0.007128	3.73	25.07		52	regulation of NMDA receptor activity (GO:2000310)	0.0001386	0.01473	8.97	79.65
53	Apoptosis	0.001253	0.007283	2.45	16.34		53	regulation of dendrite development (GO:0050773)	0.0001726	0.01662	4.91	42.52
54	C-type lectin receptor signaling pathway	0.001661	0.009474	2.69	17.21		54	regulation of protein modification by small protein conjugation or removal (GO:1903320)	0.000208	0.01895	8.33	70.58
55	Phospholipase D signaling pathway	0.00177	0.00991	2.36	14.97		55	regulation of amyloid fibril formation (GO:1905906)	0.000205	0.01902	11.66	98.98
56	Human immunodeficiency virus 1 infection	0.00202	0.01111	2.09	12.96		56	negative regulation of neuron projection regeneration (GO:0070571)	0.000205	0.01937	11.66	98.98
57	Apelin signaling pathway	0.002297	0.01241	2.38	14.47		57	positive regulation of signal transduction (GO:0009967)	0.0002359	0.02076	2.36	19.75
58	Proximal tubule bicarbonate reclamation	0.002535	0.01346	5.07	30.29		58	regulation of cation channel activity (GO:2001257)	0.0002343	0.02097	3.56	29.77
59	Alzheimer disease	0.002877	0.01502	2.18	12.76		59	regulation of neuron differentiation (GO:0045664)	0.0002652	0.02294	3.29	27.1
60	Choline metabolism in cancer	0.003436	0.01764	2.59	14.69		60	negative regulation of cell morphogenesis involved in differentiation (GO:0010771)	0.000278	0.02364	5.26	43.1
61	Arrhythmogenic right ventricular cardiomyopathy (ARVC)	0.003566	0.01801	2.91	16.42		61	positive regulation of CREB transcription factor activity (GO:0032793)	0.000301	0.02438	7.77	63
62	Thyroid hormone synthesis	0.004293	0.02133	2.84	15.45		62	heparan sulfate proteoglycan biosynthetic process (GO:0015012)	0.000301	0.02477	7.77	63
63	Glucagon signaling pathway	0.004662	0.02279	2.49	13.36		63	response to cAMP (GO:0051591)	0.0003009	0.02517	4.55	36.88
64	Fc gamma R-mediated phagocytosis	0.005582	0.02686	2.56	13.29		64	negative regulation of cell projection organization (GO:0031345)	0.0003579	0.02537	4.44	35.23
65	Kaposi sarcoma-associated herpesvirus infection	0.006501	0.03034	2.01	10.1		65	calcium-dependent cell-cell adhesion via plasma membrane cell adhesion molecules (GO:0016339)	0.0003579	0.02572	4.44	35.23
66	Shigellosis	0.006446	0.03054	2.87	14.47		66	synapse assembly (GO:0007416)	0.0003705	0.0259	3.64	28.78
67	Nicotine addiction	0.006755	0.03105	3.5	17.47		67	negative regulation of axonogenesis (GO:0050771)	0.00033	0.02591	6.08	48.75
68	Non-small cell lung cancer	0.007067	0.03201	2.83	13.99		68	negative regulation of microtubule polymerization (GO:0031115)	0.0003565	0.02599	10.36	82.25
69	Human cytomegalovirus infection	0.008469	0.0378	1.86	8.9		69	regulation of dendritic spine morphogenesis (GO:0061001)	0.00033	0.02632	6.08	48.75
70	Leukocyte transendothelial migration	0.008686	0.03822	2.29	10.87		70	negative regulation of amyloid-beta formation (GO:1902430)	0.0003565	0.02636	10.36	82.25
71	Taste transduction	0.009091	0.03944	2.53	11.88		71	positive regulation of nervous system development (GO:0051962)	0.0003827	0.02639	3.96	31.14
72	Relaxin signaling pathway	0.01013	0.04275	2.15	9.88		72	central nervous system neuron development (GO:0021954)	0.0003565	0.02675	10.36	82.25
73	Prolactin signaling pathway	0.01001	0.04281	2.66	12.27		73	positive regulation of synapse maturation (GO:0090129)	0.0003565	0.02715	10.36	82.25
74	Vasopressin-regulated water reabsorption	0.01075	0.04417	3.18	14.41		74	neuronal ion channel clustering (GO:0045161)	0.0003565	0.02756	10.36	82.25
75	Regulation of actin cytoskeleton	0.01101	0.04463	1.85	8.35		75	central nervous system neuron differentiation (GO:0021953)	0.0004191	0.02778	4.94	38.46
76	Carbohydrate digestion and absorption	0.01075	0.04476	3.18	14.41		76	regulation of glutamate receptor signaling pathway (GO:1900449)	0.0004191	0.02814	4.94	38.46
77	Melanogenesis	0.01141	0.04506	2.31	10.32		77	dendrite morphogenesis (GO:0048813)	0.0004191	0.02852	4.94	38.46
78	Salmonella infection	0.01136	0.04545	2.44	10.92		78	peptidyl-threonine modification (GO:0018210)	0.0004541	0.02971	3.11	23.92
79	Adherens junction	0.01178	0.04593	2.59	11.5		79	positive regulation of protein phosphorylation (GO:0001934)	0.000478	0.03088	1.86	14.24
							80	regulation of neurotransmitter receptor activity (GO:0099601)	0.0005084	0.03243	4.8	36.4
							81	adherens junction organization (GO:0034332)	0.0005835	0.03503	4.14	30.86
							82	cellular monovalent inorganic cation homeostasis (GO:0030004)	0.0005773	0.03507	6.86	51.13
							83	regulation of platelet-derived growth factor receptor signaling pathway (GO:0010640)	0.0005739	0.03529	9.32	69.58
							84	positive regulation of amyloid-beta formation (GO:1902004)	0.0005739	0.03572	9.32	69.58
							85	regulation of synapse maturation (GO:0090128)	0.0005739	0.03616	9.32	69.58
							86	regulation of cardiac conduction (GO:1903779)	0.0006096	0.03617	3.43	25.38
							87	regulation of synaptic transmission, glutamatergic (GO:0051966)	0.0006802	0.03856	4.05	29.57
							88	modulation of excitatory postsynaptic potential (GO:0098815)	0.0006743	0.03866	5.38	39.28
							89	ERBB signaling pathway (GO:0038127)	0.0006626	0.03886	3.17	23.17
							90	lamellipodium organization (GO:0097581)	0.0006743	0.0391	5.38	39.28
							91	positive regulation of phosphorylation (GO:0042327)	0.0006972	0.0391	2.23	16.21
							92	regulation of microtubule polymerization (GO:0031113)	0.0007323	0.04062	4.53	32.72
							93	regulation of endocytosis (GO:0030100)	0.00077	0.04093	3.33	23.87
							94	cellular response to organic cyclic compound (GO:0071407)	0.0007472	0.041	2.57	18.51
							95	ion transport (GO:0006811)	0.0007669	0.0412	2.01	14.41
							96	positive regulation of cell death (GO:0010942)	0.0007597	0.04124	3.62	25.98
							97	ephrin receptor signaling pathway (GO:0048013)	0.0008163	0.04295	3.09	21.97
							98	negative chemotaxis (GO:0050919)	0.0008358	0.04352	5.18	36.71
							99	synaptic transmission, GABAergic (GO:0051932)	0.0008714	0.04359	8.48	59.72
							100	regulation of synaptic vesicle cycle (GO:0098693)	0.0008714	0.04403	8.48	59.72

### Sheet: Oligodendrocytes
KEGG Pathway							Gene Onthology Pathway
Index	Name	P-value	Adjusted p-value	Odds Ratio	Combined score		Index	Name	P-value	Adjusted p-value	Odds Ratio	Combined score
1	Arrhythmogenic right ventricular cardiomyopathy (ARVC)	1.687e-05	0.005196	6.05	66.53		1	regulation of neuron projection development (GO:0010975)	2.699e-08	6.888e-05	6.05	105.49
2	Calcium signaling pathway	0.0001516	0.01168	3.35	29.45		2	nervous system development (GO:0007399)	2.664e-08	0.000136	3.19	55.57
3	Glutamatergic synapse	0.0001275	0.01309	4.25	38.09		3	response to calcium ion (GO:0051592)	8.702e-08	0.000148	7.26	118.09
4	Hippo signaling pathway	0.0001264	0.01946	3.63	32.6		4	response to unfolded protein (GO:0006986)	2.34e-07	0.0002985	9.91	151.23
5	Dopaminergic synapse	0.0003963	0.02441	3.7	28.96		5	positive regulation of neuron projection development (GO:0010976)	8.398e-07	0.0006122	5.93	82.96
6	Renin secretion	0.0005455	0.028	4.91	36.91		6	chaperone-mediated protein complex assembly (GO:0051131)	7.631e-07	0.000649	17.09	240.75
7	Gastric acid secretion	0.000903	0.03973	4.52	31.68		7	modulation of chemical synaptic transmission (GO:0050804)	1.084e-06	0.0006914	6.42	88.15
8	Oocyte meiosis	0.001163	0.04477	3.49	23.56		8	regulation of cardiac muscle contraction by regulation of the release of sequestered calcium ion (GO:0010881)	7.631e-07	0.0007788	17.09	240.75
							9	regulation of axonogenesis (GO:0050770)	2.009e-06	0.001139	7.78	102.09
							10	response to metal ion (GO:0010038)	2.464e-06	0.001257	6.63	85.67
							11	sodium ion transport (GO:0006814)	3.155e-06	0.001464	7.39	93.57
							12	regulation of cardiac muscle contraction by calcium ion signaling (GO:0010882)	4.215e-06	0.001654	13.21	163.46
							13	regulation of synaptic transmission, glutamatergic (GO:0051966)	4.055e-06	0.001725	8.42	104.56
							14	regulation of cellular response to heat (GO:1900034)	5.117e-06	0.001865	6.13	74.68
							15	regulation of release of sequestered calcium ion into cytosol by sarcoplasmic reticulum (GO:0010880)	5.603e-06	0.001906	12.63	152.76
							16	neuron projection morphogenesis (GO:0048812)	8.181e-06	0.002609	4.13	48.42
							17	neuron development (GO:0048666)	1.011e-05	0.003034	4.34	49.94
							18	membrane depolarization during action potential (GO:0086010)	1.323e-05	0.00375	8.69	97.64
							19	protein stabilization (GO:0050821)	1.804e-05	0.004845	4.11	44.94
							20	substantia nigra development (GO:0021762)	3.015e-05	0.007694	7.7	80.19
							21	positive regulation of neuron differentiation (GO:0045666)	3.837e-05	0.009323	4.89	49.74
							22	regulation of ventricular cardiac muscle cell action potential (GO:0098911)	5.271e-05	0.01076	17.61	173.47
							23	regulation of potassium ion transmembrane transport (GO:1901379)	5.163e-05	0.01098	8.8	86.92
							24	positive regulation of cell projection organization (GO:0031346)	4.976e-05	0.01104	6.05	59.98
							25	neuron projection development (GO:0031175)	4.833e-05	0.01121	3.75	37.24
							26	regulation of cellular response to stress (GO:0080135)	6.367e-05	0.0125	4.61	44.56
							27	positive regulation of phosphatase activity (GO:0010922)	7.221e-05	0.01365	11.01	104.95
							28	regulation of cell communication by electrical coupling (GO:0010649)	7.778e-05	0.01418	16.14	152.73
							29	detection of calcium ion (GO:0005513)	0.0001105	0.01945	14.9	135.75
							30	action potential (GO:0001508)	0.0001314	0.02235	6.16	55.08
							31	axon development (GO:0061564)	0.0001535	0.02238	4.59	40.29
							32	chaperone mediated protein folding requiring cofactor (GO:0051085)	0.0001384	0.02279	9.69	86.05
							33	regulation of protein modification by small protein conjugation or removal (GO:1903320)	0.0001522	0.02285	13.84	121.62
							34	regulation of extent of cell growth (GO:0061387)	0.0001669	0.02302	24.21	210.61
							35	regulation of secretion by cell (GO:1903530)	0.0001652	0.02342	5.95	51.79
							36	cell communication by electrical coupling involved in cardiac conduction (GO:0086064)	0.0001522	0.02354	13.84	121.62
							37	neuron migration (GO:0001764)	0.0001823	0.02386	7.09	61.01
							38	regulation of cell death (GO:0010941)	0.00018	0.02418	4.49	38.74
							39	neuron cell-cell adhesion (GO:0007158)	0.0001522	0.02427	13.84	121.62
							40	cell morphogenesis involved in neuron differentiation (GO:0048667)	0.0001947	0.02484	4.45	38
							41	positive regulation of phosphoprotein phosphatase activity (GO:0032516)	0.0002042	0.02541	12.91	109.72
							42	axonogenesis (GO:0007409)	0.0002462	0.02992	3.03	25.15
							43	postsynaptic membrane organization (GO:0001941)	0.0002678	0.03179	12.11	99.58
							44	regulation of cyclic nucleotide metabolic process (GO:0030799)	0.0002876	0.03262	20.75	169.23
							45	angiotensin-activated signaling pathway (GO:0038166)	0.0002876	0.03336	20.75	169.23
							46	cellular monovalent inorganic cation homeostasis (GO:0030004)	0.0003446	0.03517	11.39	90.85
							47	negative regulation of protein phosphorylation (GO:0001933)	0.0003585	0.03587	3.25	25.76
							48	positive regulation of calcium ion transmembrane transporter activity (GO:1901021)	0.0003446	0.03588	11.39	90.85
							49	synapse assembly (GO:0007416)	0.0003431	0.03647	5.3	42.25
							50	chemical synaptic transmission (GO:0007268)	0.000374	0.0367	2.67	21.08
							51	cardiac muscle cell action potential (GO:0086001)	0.0003411	0.03704	8.07	64.43
							52	regulation of striated muscle contraction (GO:0006942)	0.0003411	0.03784	8.07	64.43
							53	'de novo' posttranslational protein folding (GO:0051084)	0.0003999	0.0385	7.81	61.11
							54	positive regulation of protein dephosphorylation (GO:0035307)	0.000466	0.03963	7.57	58.05
							55	regulation of dendritic spine development (GO:0060998)	0.000466	0.0403	7.57	58.05
							56	regulation of amyloid fibril formation (GO:1905906)	0.0004532	0.04057	18.16	139.82
							57	negative regulation of protein kinase activity (GO:0006469)	0.0004626	0.0407	3.96	30.42
							58	negative regulation of calcium-mediated signaling (GO:0050849)	0.0004358	0.04119	10.76	83.27
							59	central nervous system myelination (GO:0022010)	0.0004532	0.04129	18.16	139.82
							60	regulation of cardiac conduction (GO:1903779)	0.0004989	0.04174	4.99	37.9
							61	anterograde trans-synaptic signaling (GO:0098916)	0.0005155	0.04175	2.81	21.3
							62	divalent metal ion transport (GO:0070838)	0.0005074	0.04176	4.35	33.02
							63	cellular response to angiotensin (GO:1904385)	0.0004532	0.04205	18.16	139.82
							64	positive regulation of excitatory postsynaptic potential (GO:2000463)	0.0005431	0.04264	10.19	76.65
							65	regulation of nitric oxide biosynthetic process (GO:0045428)	0.00054	0.04306	7.34	55.21
							66	positive regulation of transferase activity (GO:0051347)	0.0005982	0.04625	3.51	26.04
							67	regulation of cell communication by electrical coupling involved in cardiac conduction (GO:1901844)	0.0006694	0.0488	16.14	117.99
							68	negative regulation of neuron projection development (GO:0010977)	0.0006821	0.04903	5.59	40.74
							69	response to muscle stretch (GO:0035994)	0.0006694	0.0495	16.14	117.99

### Sheet: Endothelial
KEGG Pathway							Gene Onthology Pathway
Index	Name	P-value	Adjusted p-value	Odds Ratio	Combined score		Index	Name	P-value	Adjusted p-value	Odds Ratio	Combined score
1	Focal adhesion	5.357e-09	1.65e-06	5.52	105.04		1	response to unfolded protein (GO:0006986)	4.082e-12	2.083e-08	16.63	436.1
2	Ribosome	3.501e-08	5.391e-06	5.98	102.63		2	nuclear-transcribed mRNA catabolic process, nonsense-mediated decay (GO:0000184)	5.156e-10	5.262e-07	8.09	173.1
3	ECM-receptor interaction	9.233e-07	9.479e-05	7.44	103.33		3	SRP-dependent cotranslational protein targeting to membrane (GO:0006614)	2.272e-10	5.798e-07	9.49	210.62
4	Protein processing in endoplasmic reticulum	3.483e-06	0.0002682	4.8	60.38		4	protein targeting to ER (GO:0045047)	7.29e-10	6.2e-07	8.71	183.27
5	Proteoglycans in cancer	6.226e-06	0.0003835	4.25	50.91		5	regulation of cellular response to heat (GO:1900034)	4.89e-10	6.238e-07	10.03	215.11
6	PI3K-Akt signaling pathway	2.451e-05	0.0008387	3.1	32.92		6	cotranslational protein targeting to membrane (GO:0006613)	4.13e-10	7.026e-07	9.08	196.23
7	Pathways in cancer	2.406e-05	0.0009262	2.65	28.14		7	viral gene expression (GO:0019080)	3.878e-09	2.827e-06	7.69	148.95
8	Mineral absorption	1.865e-05	0.0009575	8.37	91.14		8	viral transcription (GO:0019083)	5.518e-09	3.52e-06	7.49	142.39
9	Bile secretion	2.31e-05	0.001016	6.78	72.33		9	extracellular matrix organization (GO:0030198)	8.986e-09	5.095e-06	5.04	93.33
10	Insulin secretion	8.396e-05	0.002586	5.67	53.23		10	regulation of cellular response to stress (GO:0080135)	1.765e-08	9.008e-06	7.55	134.77
11	Toxoplasmosis	0.000103	0.002884	4.86	44.59		11	peptide biosynthetic process (GO:0043043)	3.297e-08	1.53e-05	5.57	96.04
12	Arrhythmogenic right ventricular cardiomyopathy (ARVC)	0.0001769	0.00454	5.93	51.22		12	cellular protein metabolic process (GO:0044267)	3.625e-08	1.541e-05	3.39	58.16
13	Axon guidance	0.0002065	0.004892	3.71	31.44		13	chaperone mediated protein folding requiring cofactor (GO:0051085)	1.116e-07	4.382e-05	17.07	273.31
14	Prion diseases	0.0002494	0.005486	8.71	72.27		14	viral process (GO:0016032)	1.549e-07	5.648e-05	4.69	73.55
15	Antigen processing and presentation	0.0002693	0.00553	5.54	45.56		15	nuclear-transcribed mRNA catabolic process (GO:0000956)	2.081e-07	7.081e-05	5.23	80.41
16	Fluid shear stress and atherosclerosis	0.0004879	0.009393	3.95	30.11		16	'de novo' posttranslational protein folding (GO:0051084)	5.611e-07	0.000179	13.77	198.18
17	Glutamatergic synapse	0.0005865	0.01063	4.28	31.84		17	negative regulation of protein modification by small protein conjugation or removal (GO:1903321)	8.659e-07	0.0002599	10.38	144.88
18	Amoebiasis	0.001025	0.01753	4.45	30.6		18	cellular response to unfolded protein (GO:0034620)	1.111e-06	0.000315	16.63	227.99
19	Aldosterone synthesis and secretion	0.001157	0.01875	4.36	29.45		19	rRNA metabolic process (GO:0016072)	1.23e-06	0.0003303	4.55	61.92
20	Necroptosis	0.001451	0.01943	3.39	22.14		20	regulation of cell migration (GO:0030334)	1.363e-06	0.0003476	3.65	49.36
21	Vascular smooth muscle contraction	0.001524	0.01955	3.7	23.97		21	protein stabilization (GO:0050821)	1.496e-06	0.0003636	5.18	69.49
22	HIF-1 signaling pathway	0.001302	0.02005	4.27	28.36		22	negative regulation of protein ubiquitination (GO:0031397)	1.656e-06	0.0003675	9.56	127.32
23	Melanogenesis	0.00138	0.02023	4.23	27.83		23	translation (GO:0006412)	1.635e-06	0.0003793	4.19	55.79
24	Gastric acid secretion	0.001448	0.02027	4.88	31.89		24	negative regulation of apoptotic process (GO:0043066)	1.809e-06	0.0003847	3.01	39.81
25	Estrogen signaling pathway	0.001928	0.02375	3.56	22.26		25	positive regulation of cell migration (GO:0030335)	4.221e-06	0.0008616	4.12	50.99
26	Leukocyte transendothelial migration	0.002495	0.02956	3.81	22.84		26	cellular response to topologically incorrect protein (GO:0035967)	5.164e-06	0.000976	13.07	159.07
27	Cell adhesion molecules (CAMs)	0.002746	0.0302	3.36	19.84		27	regulation of apoptotic process (GO:0042981)	5.042e-06	0.0009897	2.39	29.17
28	ErbB signaling pathway	0.002744	0.0313	4.3	25.39		28	chaperone-mediated protein complex assembly (GO:0051131)	6.056e-06	0.001104	17.93	215.47
29	Protein digestion and absorption	0.00365	0.03747	4.07	22.82		29	regulation of endothelial cell proliferation (GO:0001936)	6.416e-06	0.001129	6.86	82.02
30	Dilated cardiomyopathy (DCM)	0.003855	0.0383	4.02	22.35		30	rRNA processing (GO:0006364)	6.977e-06	0.001187	4.21	49.93
31	MAPK signaling pathway	0.003624	0.03849	2.48	13.94		31	positive regulation of cell motility (GO:2000147)	9.032e-06	0.00144	4.4	51.15
32	Small cell lung cancer	0.00429	0.04004	3.93	21.45		32	positive regulation of vasculature development (GO:1904018)	8.928e-06	0.00147	5.81	67.52
33	GnRH signaling pathway	0.00429	0.04129	3.93	21.45		33	cellular zinc ion homeostasis (GO:0006882)	1.175e-05	0.001764	11.43	129.78
34	Wnt signaling pathway	0.004626	0.04191	3.09	16.6		34	cellular response to heat (GO:0034605)	1.237e-05	0.001804	8.89	100.48
35	Relaxin signaling pathway	0.005676	0.04995	3.28	16.98		35	zinc ion homeostasis (GO:0055069)	1.175e-05	0.001817	11.43	129.78
							36	positive regulation of intracellular signal transduction (GO:1902533)	1.58e-05	0.00224	2.79	30.9
							37	positive regulation of calcium ion transport (GO:0051928)	1.697e-05	0.00234	10.76	118.19
							38	ribosome biogenesis (GO:0042254)	2.464e-05	0.003224	3.76	39.9
							39	cellular transition metal ion homeostasis (GO:0046916)	2.408e-05	0.003233	5.84	62.08
							40	ncRNA processing (GO:0034470)	2.587e-05	0.0033	3.74	39.55
							41	regulation of nitric-oxide synthase activity (GO:0050999)	2.814e-05	0.003419	9.89	103.61
							42	neuron development (GO:0048666)	2.802e-05	0.003488	4.63	48.49
							43	positive regulation of cell junction assembly (GO:1901890)	3.037e-05	0.003604	13.26	137.88
							44	negative regulation of growth (GO:0045926)	3.108e-05	0.003605	5.04	52.3
							45	regulation of angiogenesis (GO:0045765)	3.945e-05	0.004473	4.11	41.69

### Sheet: OPC
No KEGG Pathway		Gene Onthology Pathway
		Index	Name	P-value	Adjusted p-value	Odds Ratio	Combined score
		1	regulation of proteasomal ubiquitin-dependent protein catabolic process (GO:0032434)	5.435e-06	0.02773	19.71	238.97
		2	chaperone-mediated protein complex assembly (GO:0051131)	1.451e-05	0.03701	61.92	689.84

### Sheet: Pericyte
KEGG Pathways							Gene Onthology Pathways
Index	Name	P-value	Adjusted p-value	Odds Ratio	Combined score		Index	Name	P-value	Adjusted p-value	Odds Ratio	Combined score
1	negative regulation of apoptotic process (GO:0043066)	1.153e-05	0.02941	3.58	40.69		1	Thyroid hormone synthesis	3.956e-07	0.0001218	11.75	173.24
2	negative regulation of programmed cell death (GO:0043069)	2.703e-05	0.03449	3.72	39.14		2	Gastric acid secretion	5.828e-06	0.0008975	10.14	122.28
3	regulation of cell proliferation (GO:0042127)	5.595e-05	0.03569	2.79	27.29		3	Aldosterone-regulated sodium reabsorption	2.143e-05	0.00165	14.69	157.92
4	regulation of apoptotic process (GO:0042981)	2.108e-05	0.03586	2.8	30.12		4	GABAergic synapse	1.816e-05	0.001864	8.55	93.33
5	cardiac ventricle morphogenesis (GO:0003208)	5.067e-05	0.03694	12.35	122.16		5	Longevity regulating pathway	4.402e-05	0.001937	7.46	74.83
6	negative regulation of cellular process (GO:0048523)	3.708e-05	0.03784	3.25	33.17		6	Arrhythmogenic right ventricular cardiomyopathy (ARVC)	5.277e-05	0.002032	9.06	89.22
7	cellular response to nerve growth factor stimulus (GO:1990090)	4.455e-05	0.03789	19.76	198		7	Estrogen signaling pathway	4.011e-05	0.002059	6.35	64.26
							8	Aldosterone synthesis and secretion	3.401e-05	0.002095	7.76	79.88
							9	Cholinergic synapse	7.995e-05	0.002736	6.79	64.09
							10	Glutamatergic synapse	8.942e-05	0.002754	6.67	62.22
							11	Insulin secretion	0.0001428	0.003998	7.58	67.14
							12	Gap junction	0.0001621	0.004161	7.41	64.68
							13	Salivary secretion	0.0001834	0.004346	7.25	62.35
							14	Pancreatic secretion	0.0002919	0.006422	6.65	54.16
							15	MAPK signaling pathway	0.0004198	0.008621	3.68	28.65
							16	Insulin resistance	0.000492	0.009471	6.04	46
							17	Adherens junction	0.0005304	0.00961	7.55	56.93
							18	cGMP-PKG signaling pathway	0.0008837	0.01512	4.58	32.23
							19	Endocrine and other factor-regulated calcium reabsorption	0.0009836	0.01594	9.06	62.72
							20	Hypertrophic cardiomyopathy (HCM)	0.00113	0.0174	6.39	43.39
							21	Mineral absorption	0.001236	0.01813	8.53	57.08
							22	Morphine addiction	0.001532	0.01888	5.97	38.71
							23	Legionellosis	0.00164	0.01943	7.91	50.7
							24	Protein digestion and absorption	0.001459	0.01954	6.04	39.43
							25	Dilated cardiomyopathy (DCM)	0.001532	0.01966	5.97	38.71
							26	FoxO signaling pathway	0.001405	0.01966	4.94	32.45
							27	Amoebiasis	0.001941	0.02214	5.66	35.35
							28	Inflammatory mediator regulation of TRP channels	0.002322	0.02384	5.43	32.96
							29	Focal adhesion	0.002496	0.02403	3.82	22.91
							30	Melanogenesis	0.002425	0.02409	5.38	32.4
							31	AGE-RAGE signaling pathway in diabetic complications	0.002322	0.02466	5.43	32.96
							32	Adrenergic signaling in cardiomyocytes	0.002261	0.02487	4.5	27.4
							33	Cortisol synthesis and secretion	0.003032	0.02594	6.69	38.79
							34	Propanoate metabolism	0.003123	0.02599	10.19	58.79
							35	Circadian rhythm	0.002849	0.02659	10.52	61.65
							36	Rap1 signaling pathway	0.003026	0.02663	3.69	21.42
							37	Parathyroid hormone synthesis, secretion and action	0.00299	0.02709	5.13	29.8
							38	Wnt signaling pathway	0.003463	0.02735	4.13	23.39
							39	Long-term potentiation	0.003384	0.02743	6.49	36.92
							40	Pathways in cancer	0.003768	0.02901	2.46	13.74
							41	Bile secretion	0.004384	0.03293	6.04	32.79
							42	PI3K-Akt signaling pathway	0.005627	0.04126	2.76	14.32
