## Supplementary Tables for "Increased *APOEε4* expression is associated with reactive A1 astrocytes and the difference in Alzheimer Disease risk from diverse ancestral backgrounds"

### Sheet: Supp. Table Summary
Supplementary Table 1. Demographic characteristics of the samples.
Supplementay Table 2. Summary of Per Sample Single Nuclei RNA sequencing results.
Supplmentary Table 3. Details of identified clusters.
Supplementary Table 4. APOE differential expression across clusters.
Supplementary Table 5. Local ancestry differential expression.
Supplementary Table 6. Differential expression of Alzheimer Disease genes.
Supplementary Table 7. Differentially expressed genes defining A1 reactive astrocytes comparing cluster 21 vs clusters 4,8,16.
Supplementary Table 8. Top ten overall differentially expressed genes between NHW and AA.

### Sheet: Supp. Table 1
Supplementary Table 1. Demographic characteristics of the samples.
Sample	Center	Sex	AOD	Ancestry	APOE genotype	Local Ancestry	CDR Score	Freezer time (years)	PMI (hours)	BRAAK Score	ABC Score
1	Emory	Male	86	AA	4,4	AF/AF	3	3	7	IV	A2B2C3
2	Emory	Female	82	AA	4,4	AF/AF	3	10	NK	V	A3B3C3
3	NW	Female	85	AA	4,4	AF/AF	3	5	27	V	A3B3C3
4	Emory	Female	80	AA	4,4	AF/AF	2	5	14	VI	A3B3C3
5	Duke/UM	Male	75	NHW	4,4	EU/EU	3	15	2	IV	A2B2C3
6	Duke/UM	Female	76	NHW	4,4	EU/EU	3	15	6	V	A3B3C3
7	Duke/UM	Female	72	NHW	4,4	EU/EU	3	15	12	IV	A2B2C3
8	Duke/UM	Female	70	NHW	4,4	EU/EU	3	15	4	VI	A3B3C3
NK: Not Known, AOD: Age of Death, PMI: Post-Mortem Interval, UM: University of Miami, NW: Northwestern University

### Sheet: Supp. Table 2
Supplementay Table 2. Summary of Per Sample Single Nuclei RNA sequencing results.
Sample	Raw # of cells	# of cells post-QC	Median # of reads	Median # genes/cell
1	10160	3951	169439	1918
2	6660	6100	126054	2622
3	5984	5544	180736	1240
4	3233	3112	322773	1362
5	8853	8599	86528	1251
6	10492	8369	96055	3087
7	5151	4812	204838	1681
8	7100	6626	126487	1703
QC: quality control

### Sheet: Supp. Table 3
Supplmentary Table 3. Details of identified clusters.
Cluster #	Cell Type	Cell Count		Cell Proportion Ratio	Differentially Expressed Genes
		AF	EU	EU/AF	Up in AF	Down in AF
Total		18707	28406
0	Oligodendrocytes	1520	3159	1.369	80	166
1	Excitatory neurons	434	3326	5.047	73	114
2	Excitatory neurons	1342	1736	0.852	62	39
3	Oligodendrocytes	1022	1967	1.267	62	99
4	Astrocytes	1310	1455	0.731	86	147
5	Excitatory neurons	1242	1130	0.599	107	58
6	Microglia	633	1355	1.41	95	168
7	Oligodendrocytes	805	1150	0.941	62	122
8	Astrocytes	819	1123	0.903	101	164
9	OPCs	912	934	0.674	35	33
10	Oligodendrocytes	655	965	0.97	96	245
11	Excitatory neurons	695	634	0.601	26	36
12	Excitatory neurons	255	1028	2.655	105	238
13	Inhibitory neurons	560	701	0.824	68	38
14	Excitatory neurons	604	647	0.705	47	76
15	Inhibitory neurons	557	681	0.805	49	56
16	Astrocytes	444	695	1.031	64	154
17	Endothelial cells	422	450	0.702	150	147
18	Excitatory neurons	476	371	0.513	42	61
19	Inhibitory neurons	350	341	0.642	50	32
20	Excitatory neurons	301	380	0.831	87	51
21	Astrocytes	30	532	11.678	0	7
22	Microglia	168	375	1.47	26	47
23	Pericytes	273	252	0.608	25	180
24	Inhibitory neurons	208	302	0.956	11	14
25	Inhibitory neurons	243	261	0.707	38	31
26	Excitatory neurons	223	242	0.715	61	90
27	Endothelial cells	168	275	1.078	17	74
28	Excitatory neurons	226	211	0.615	54	91
29	Excitatory neurons	221	207	0.617	67	92
30	Inhibitory neurons	232	191	0.542	65	68
31	Excitatory neurons	249	167	0.442	47	93
32	Excitatory neurons	177	217	0.807	62	67
33	Excitatory neurons	170	121	0.469	28	69
34	Excitatory neurons	135	146	0.712	25	43
35	Inhibitory neurons	133	144	0.713	4	12
36	Excitatory neurons	54	171	2.085	94	16
37	Inhibitory neurons	113	103	0.6	15	23
38	Excitatory neurons	106	92	0.572	9	20
39	Inhibitory neurons	124	73	0.388	11	43
40	Inhibitory neurons	62	63	0.669	5	22
41	Microglia	34	33	0.639	0	0
AF: African, EU: European. Clusters with significant differences in EU/AF ratio (Fisher’s exact < 0.05) are in bold .
Another way to present the dat

### Sheet: Supp. Table 4
Supplementary Table 4. APOE differential expression across clusters.
Cluster	Cell Type	Fold Change	Adjusted p-value
4	Astrocytes	-1.46	4.48e-52
8		-1.51	3.83e-30
16		-1.49	1.01e-16
17	Endothelial cells	-1.83	3.86e-13
27		-1.54	5.72e-05
1	Excitatory neurons	-2.13	1.1e-16
2		-1.19	7.94e-37
12		-1.62	1.37e-07
26		-1.19	0.0299
31		-1.19	3.37e-08
13	Inhibitory neurons	-1.23	3.27e-08
15		-1.22	5.12e-05
25		-1.2	0.000339
6	Microglia	-1.54	7.8e-17
22		-1.55	8.58e-08
0	Oligodendrocytes	-1.39	2.86e-19
10		-1.29	3.63e-08
Negative fold changes: lower expression in AA samples.

### Sheet: Supp. Table 5
Supplementary Table 5. Local ancestry differential expression.
Start	End	Gene	# Cluster DE	Cell type	Average Fold Change
45409038	45412650	APOE	17	All but pericyte and OPC	-1.45
47104511	47114039	CALM3	12	Oligodendrocytes, excitatory neurons, and astrocytes	-1.29
45910590	45982086	ERCC1	3	Inhibitory neurons	1.29
43017943	43055490	AC004784.1	2	Excitatory neurons	1.21
46860997	47005077	ARHGAP35	2	Excitatory and inhibitory neurons	-1.34
46297046	46343433	HIF3A	2	Astrocytes	-1.22
45174723	45187627	CEACAM19	1	Pericytes	-1.27
44152722	44174498	PLAUR	1	Microglia	1.46
DE: differentially expressed, AF: African, EU: European. Negative fold change = down regulated in African LA.

### Sheet: Supp. Table 6
Supplementary Table 6. Differential expression of Alzheimer Disease genes.
Gene	# of Clusters with DE	Average fold change	Average adjusted p-value
Mendelian AD genes
APP	1	-1.2	2.2e-16
Genome-wide-significant loci*
CLU	31	-1.49	0.000426
APOE	17	-1.45	0.00179
BIN1	2	0.13$	2.37e-05
PICALM	1	-1.22	2.4e-06
CR1	1	1.28	9.48e-10
PTK2B	1	-1.2	2.08e-05
SPI1	1	1.3	4.41e-06
Meta-analysis potential novel loci*
ADAM10	2	-1.26	3.95e-11
Meta-analysis potential novel loci#
RBFOX1	5	0.26@	0.00257
ALCAM	3	-1.31	0.00224
IGF1R	2	-1.27	1.76e-16
GPC6	2	1.25	0.00338
WDR70	1	1.25	3.77e-05
AD: Alzheimer Disease, DE: differentially expressed. Negative fold changes: lower expression in AA samples.
* Genes taken from Kunkle et al16
# Genes taken from Reitz et al, 201917
$ Represents average fold change in two clusters: 1.48 in cluster 1 and -1.21 in cluster 10
@ Represents average fold change in five clusters: 1.26 in cluster 4, 1.26 in cluster 8, 1.25 in cluster 9, -1.20 in cluster 0, and -1.26 in cluster 1
Need Brian AA reference here

### Sheet: Supp. Table 7
Supplementary Table 7. Differentially expressed genes defining A1 reactive astrocytes comparing cluster 21 vs clusters 4,8,16.
Gene	Fold Change	P value adjusted
VIM	2.68	2.26e-307
GFAP	2.4	2.03e-202
FGF2	1.37	5.82e-164
LGALS1	1.51	1.6e-108
HSBP1	1.43	6.69e-103
IFITM3	2.09	1.18e-204
CHI3L1	1.33	4.23e-38
B2M	1.74	2.6e-150

### Sheet: Supp. Table 8
Supplementary Table 8. Top ten overall differentially expressed genes between NHW and AA.
Gene	Fold Change	Cluster #
LHFPL3	3.25	9
ATP10A	3	17
FLT1	2.94	17
ABCB1	2.94	17
TNR	2.86	9
VWF	2.77	17
LRMDA	2.69	6
DOCK8	2.68	6
PCDH15	2.63	9
GRIK12	2.58	19
All genes had adjusted p-values < 1.8E-313. Positive fold changes = higher expression in NHW samples.
